# Structural patterns and transcriptional effects of integrated Epstein-Barr virus revealed by long-read sequencing and RNA-sequencing in Nasopharyngeal Carcinoma

**DOI:** 10.1101/2025.02.15.638273

**Authors:** Zahra Kardan, Adway Kadam, Annie Wai Yeeng Chai, Sok Ching Cheong, Sampath Kumar Loganathan

**Author notes:** Correspondence: Sampath Kumar Loganathan, Cancer Research Program, RI-MUHC, 1001 Decarie Boulevard, Montreal, QC, Canada H4A 3J1.

## Abstract

Integration of Epstein–Barr virus (EBV) DNA into the human genome is a critical event in nasopharyngeal carcinogenesis. Here, we comprehensively characterize large-scale virus-human integration events in four EBV-positive nasopharyngeal carcinoma (NPC) cell lines and tumors using Nanopore long-read sequencing technology. We identified four distinct integration types, with Type I being particularly notable, characterized by continuous long reads covering nearly the entire EBV genome. Our findings reveal the involvement of multiple integration events in inducing inter-chromosomal translocations, leading to significant genomic disruption through chromosomal rearrangements. Additionally, we explore the relationship between EBV integration sites and structural variations, further supporting the role of EBV integration in driving genomic instability. By integrating RNA-seq data, we demonstrate the potential for EBV integration to disrupt gene expression, highlighting several integration sites within cancer-associated genes such as CD96, ARHGAP27, ASH1L, KDM3B, ZMYM2, and PIK3C2A. Notably, EBV-human fusion events were prevalent in EBV-associated NPCs, including intriguing fusion transcripts such as LRRC8C-RPMS1 and LINC00486-RPMS1, which provide further evidence of the oncogenic potential of EBV integration. Taken together, this study uncovers EBV integration patterns in Nasopharyngeal carcinogenesis using long-read sequencing technology.
