## Supplementary Tables for "Structural patterns and transcriptional effects of integrated Epstein-Barr virus revealed by long-read sequencing and RNA-sequencing in Nasopharyngeal Carcinoma": Supplementary Table S1_Quality.xlsx

### Sheet: Sheet1
Long read whole genome seqeuncing
Samples	Mean Coverage	Median Read Length	Sequences (Gb)
Cell-C17	18.9	5190	39.9
Cell-C666-1	7	7160	43
Celll-NPC43	6.8	6450	42.5
Tumor-NPC219	2.6	2280	18.4
RNA-sequencing
Samples	reads	mapping rate (%)	mean quality score	% of reads with >=30
Cell-C17	868528	53.3	38.2	97.1
Cell-C666-1	25383880	95.6	70	100
Celll-NPC43	683086	96.5	37.9	96.8
Tumor-NPC219	43559516	96.8	36.1	98.1
Cell-NPC38	591914	66.3	37.9	96.8
