## Supplementary Tables for "Structural patterns and transcriptional effects of integrated Epstein-Barr virus revealed by long-read sequencing and RNA-sequencing in Nasopharyngeal Carcinoma": Supplementary Table S3_Counts.xlsx

### Sheet: Sheet1
id	gene_symbol	Sample with integration breakpoint	NPC38.norm	NPC219.norm	C666-1.norm	C17.norm	NPC43.norm
ENSG00000153283	CD96	NPC43	6	18	0	1	42
ENSG00000122545	SEPTIN7	NPC43	116	158	67	88	83
ENSG00000128513	POT1	C666-1	55	79	19	47	76
ENSG00000148219	ASTN2	C666-1	25	0	10	23	26
ENSG00000182093	GET1	C666-1	37	19	24	13	17
ENSG00000171488	LRRC8C	C666-1	6	49	5	24	33
ENSG00000159314	ARHGAP27	C666-1	6	24	124	19	18
ENSG00000284713	SMIM38	C666-1	0	0	1	0	13
ENSG00000116539	ASH1L	NPC219	19	382	48	36	67
ENSG00000173208	ABCD2	NPC219	0	3	0	11	10
ENSG00000121741	ZMYM2	NPC219	43	378	37	48	83
ENSG00000103479	RBL2	NPC219	31	109	33	42	87
ENSG00000013306	SLC25A39	NPC219	37	47	330	71	29
ENSG00000106976	DNM1	NPC219	25	4	64	13	33
ENSG00000120733	KDM3B	NPC219	61	258	95	13	77
ENSG00000049323	LTBP1	NPC219	97	44	76	82	136
ENSG00000188385	JAKMIP3	NPC219	43	0	2	10	10
ENSG00000011405	PIK3C2A	NPC219	31	429	24	19	39
ENSG00000107890	ANKRD26	NPC219	85	58	6	52	39
ENSG00000084710	EFR3B	C17	0	1	21	18	17
ENSG00000181234	TMEM132C	C17	6	1	0	0	0
ENSG00000151693	ASAP2	C17	73	54	76	19	125
