## Supplementary Tables for "Structural patterns and transcriptional effects of integrated Epstein-Barr virus revealed by long-read sequencing and RNA-sequencing in Nasopharyngeal Carcinoma": Supplementary Table S4_DEGs.xlsx

### Sheet: Sheet2
id	gene_symbol	log_FC	log_CPM	edger.p.value
ENSG00000204287	HLA-DRA	14.999	9.552	0.041
ENSG00000026025	VIM	14.53	9.083	0.029
ENSG00000118971	CCND2	14.45	9.006	0.044
ENSG00000214022	REPIN1	14.402	8.956	0.02
ENSG00000115457	IGFBP2	13.844	8.397	0.0081
ENSG00000139146	SINHCAF	13.811	8.369	0.046
ENSG00000171791	BCL2	13.77	8.328	0.05
ENSG00000025708	TYMP	13.5	8.058	0.037
ENSG00000111676	ATN1	13.4	7.956	0.017
ENSG00000108639	SYNGR2	13.078	7.634	0.015
ENSG00000152518	ZFP36L2	12.872	7.431	0.017
ENSG00000261236	BOP1	12.764	7.325	0.035
ENSG00000143390	RFX5	12.759	7.315	0.018
ENSG00000259956	RBM15B	12.748	7.307	0.032
ENSG00000125743	SNRPD2	12.675	7.234	0.015
ENSG00000100823	APEX1	12.611	7.171	0.031
ENSG00000102804	TSC22D1	12.541	7.1	0.024
ENSG00000177732	SOX12	12.374	6.935	0.032
ENSG00000272620	AFAP1-AS1	12.152	6.716	0.044
ENSG00000123144	TRIR	12.011	6.573	0.025
ENSG00000178919	FOXE1	11.964	6.527	0.03
ENSG00000138496	PARP9	11.959	6.526	0.05
ENSG00000168743	NPNT	11.945	6.508	0.025
ENSG00000152661	GJA1	11.874	6.438	0.034
ENSG00000101577	LPIN2	11.871	6.433	0.034
ENSG00000165810	BTNL9	11.835	6.403	0.04
ENSG00000163382	NAXE	11.806	6.371	0.038
ENSG00000112996	MRPS30	11.773	6.34	0.049
ENSG00000108592	FTSJ3	11.738	6.303	0.042
ENSG00000145386	CCNA2	11.732	6.295	0.036
ENSG00000141965	FEM1A	11.715	6.279	0.035
ENSG00000189339	SLC35E2B	11.695	6.26	0.042
ENSG00000099290	WASHC2A	11.669	6.233	0.039
ENSG00000114742	WDR48	11.627	6.192	0.037
ENSG00000152766	ANKRD22	11.612	6.178	0.041
ENSG00000154945	ANKRD40	11.511	6.078	0.044
ENSG00000104866	PPP1R37	11.504	6.074	0.043
ENSG00000165029	ABCA1	11.499	6.066	0.045
ENSG00000144749	LRIG1	11.495	6.072	0.029
ENSG00000238227	TMEM250	11.43	5.998	0.045
ENSG00000177463	NR2C2	11.414	5.98	0.044
ENSG00000167112	TRUB2	11.372	5.942	0.031
ENSG00000221926	TRIM16	11.363	5.933	0.043
ENSG00000103319	EEF2K	11.36	5.927	0.044
ENSG00000278845	MRPL45	11.258	5.829	0.041
ENSG00000170085	SIMC1	11.239	5.811	0.047
ENSG00000112984	KIF20A	11.199	5.77	0.046
ENSG00000128973	CLN6	11.194	5.767	0.042
ENSG00000169288	MRPL1	11.158	5.742	0.049
ENSG00000147123	NDUFB11	11.15	5.722	0.047
ENSG00000177082	WDR73	11.08	5.652	0.049
ENSG00000124766	SOX4	6.407	9.139	0.05
ENSG00000198840	MT-ND3	6.403	9.135	0.049
ENSG00000171345	KRT19	5.859	8.593	0.039
ENSG00000116132	PRRX1	5.6	8.336	0.045
ENSG00000114948	ADAM23	5.246	7.988	0.047
ENSG00000011405	PIK3C2A	2.086	7.22	0.049
ENSG00000101255	TRIB3	-2.377	6.489	0.049
ENSG00000103257	SLC7A5	-2.388	9.159	0.04
ENSG00000065485	PDIA5	-2.693	6.432	0.026
ENSG00000065833	ME1	-3.06	5.423	0.035
ENSG00000182871	COL18A1	-3.14	7.039	0.029
ENSG00000061455	PRDM6	-3.167	4.34	0.039
ENSG00000184254	ALDH1A3	-3.173	3.672	0.05
ENSG00000051523	CYBA	-3.388	4.81	0.025
ENSG00000100504	PYGL	-3.404	6.094	0.018
ENSG00000198937	CCDC167	-3.404	3.627	0.049
ENSG00000117009	KMO	-3.432	2.938	0.05
ENSG00000169429	CXCL8	-3.503	5.613	0.018
ENSG00000177103	DSCAML1	-3.527	4.023	0.03
ENSG00000269825	ENSG00000269825	-3.531	2.901	0.043
ENSG00000169174	PCSK9	-3.534	6.313	0.044
ENSG00000134013	LOXL2	-3.541	4.86	0.02
ENSG00000161249	DMKN	-3.572	6.609	0.0064
ENSG00000103056	SMPD3	-3.65	2.389	0.04
ENSG00000101335	MYL9	-3.671	4.6	0.032
ENSG00000054690	PLEKHH1	-3.683	3.216	0.047
ENSG00000138061	CYP1B1	-3.702	5.438	0.019
ENSG00000226396	ENSG00000226396	-3.739	1.697	0.044
ENSG00000286940	MICB-DT	-3.769	1.693	0.048
ENSG00000213366	GSTM2	-3.772	2.343	0.042
ENSG00000137507	LRRC32	-3.778	3.177	0.039
ENSG00000150667	FSIP1	-3.828	2.796	0.034
ENSG00000142871	CCN1	-3.851	6.019	0.008
ENSG00000146700	SSC4D	-3.856	4.674	0.023
ENSG00000171631	P2RY6	-3.88	3.14	0.028
ENSG00000172927	MYEOV	-3.88	2.306	0.047
ENSG00000236829	ENSG00000236829	-3.886	2.776	0.034
ENSG00000163075	CFAP221	-3.894	2.783	0.042
ENSG00000180592	SKIDA1	-3.895	3.425	0.024
ENSG00000267892	ENSG00000267892	-3.943	1.615	0.041
ENSG00000170681	CAVIN4	-3.946	2.759	0.037
ENSG00000226180	ENSG00000226180	-3.969	2.273	0.031
ENSG00000259315	ACTG1P17	-3.972	1.606	0.045
ENSG00000137331	IER3	-3.976	3.859	0.017
ENSG00000186481	ANKRD20A5P	-3.986	3.411	0.031
ENSG00000149043	SYT8	-3.994	1.595	0.05
ENSG00000164694	FNDC1	-3.995	3.655	0.032
ENSG00000275902	ENSG00000275902	-4.005	2.266	0.036
ENSG00000122012	SV2C	-4.019	4.454	0.028
ENSG00000176399	DMRTA1	-4.025	2.256	0.032
ENSG00000228124	ENSG00000228124	-4.034	2.727	0.023
ENSG00000272692	ENSG00000272692	-4.043	1.578	0.05
ENSG00000149403	GRIK4	-4.091	2.716	0.028
ENSG00000122025	FLT3	-4.096	2.24	0.041
ENSG00000224729	PCOLCE-AS1	-4.106	1.565	0.048
ENSG00000197361	FBXL22	-4.108	2.718	0.033
ENSG00000162999	DUSP19	-4.172	3.055	0.02
ENSG00000270012	ENSG00000270012	-4.194	2.201	0.035
ENSG00000165899	OTOGL	-4.2	4.141	0.045
ENSG00000075234	TTC38	-4.219	3.425	0.033
ENSG00000274001	ENSG00000274001	-4.225	2.19	0.032
ENSG00000276345	ENSG00000276345	-4.228	3.048	0.028
ENSG00000169291	SHE	-4.246	2.192	0.04
ENSG00000288586	ENSG00000288586	-4.265	1.508	0.047
ENSG00000144908	ALDH1L1	-4.28	5.37	0.01
ENSG00000118777	ABCG2	-4.305	2.168	0.036
ENSG00000178752	ERFE	-4.333	4.079	0.027
ENSG00000120885	CLU	-4.362	4.229	0.022
ENSG00000197696	NMB	-4.396	2.146	0.024
ENSG00000132010	ZNF20	-4.397	1.459	0.05
ENSG00000134594	RAB33A	-4.397	1.459	0.05
ENSG00000224271	ENSG00000224271	-4.42	5.534	0.025
ENSG00000268573	ENSG00000268573	-4.428	2.618	0.015
ENSG00000272273	IER3-AS1	-4.428	1.447	0.027
ENSG00000225614	ZNF469	-4.436	3.947	0.013
ENSG00000162620	LRRIQ3	-4.442	2.987	0.014
ENSG00000050767	COL23A1	-4.453	3.892	0.039
ENSG00000230392	ENSG00000230392	-4.483	2.127	0.028
ENSG00000146221	TCTE1	-4.486	2.118	0.02
ENSG00000026559	KCNG1	-4.492	4.151	0.015
ENSG00000198598	MMP17	-4.494	1.428	0.028
ENSG00000286825	ENSG00000286825	-4.494	1.428	0.028
ENSG00000168427	KLHL30	-4.509	3.107	0.042
ENSG00000280161	ENSG00000280161	-4.528	1.428	0.034
ENSG00000149150	SLC43A1	-4.531	2.107	0.026
ENSG00000227953	LINC01341	-4.55	1.41	0.034
ENSG00000261083	LINC02516	-4.55	1.41	0.034
ENSG00000267199	ENSG00000267199	-4.567	2.098	0.026
ENSG00000248693	LINC02100	-4.577	1.405	0.027
ENSG00000228218	ATF4P3	-4.581	1.4	0.029
ENSG00000154874	CCDC144B	-4.606	2.581	0.024
ENSG00000177875	CCDC184	-4.61	1.392	0.034
ENSG00000278962	ENSG00000278962	-4.61	1.392	0.034
ENSG00000109956	B3GAT1	-4.619	2.082	0.019
ENSG00000273272	ENSG00000273272	-4.623	2.079	0.019
ENSG00000262823	ENSG00000262823	-4.624	1.39	0.027
ENSG00000285825	CCDC15-DT	-4.631	2.57	0.017
ENSG00000197977	ELOVL2	-4.631	2.081	0.027
ENSG00000260296	ENSG00000260296	-4.633	1.385	0.031
ENSG00000109743	BST1	-4.637	2.08	0.027
ENSG00000163739	CXCL1	-4.655	3.79	0.02
ENSG00000179292	TMEM151A	-4.655	1.391	0.034
ENSG00000267197	ENSG00000267197	-4.661	2.073	0.019
ENSG00000229151	ENSG00000229151	-4.673	1.373	0.034
ENSG00000278842	ENSG00000278842	-4.673	1.373	0.034
ENSG00000279801	ENSG00000279801	-4.673	1.373	0.034
ENSG00000148346	LCN2	-4.681	5.842	0.0015
ENSG00000287306	ENSG00000287306	-4.698	1.366	0.03
ENSG00000164398	ACSL6	-4.709	2.062	0.027
ENSG00000146038	DCDC2	-4.71	3.075	0.048
ENSG00000284948	ENSG00000284948	-4.735	1.364	0.03
ENSG00000154134	ROBO3	-4.739	1.354	0.033
ENSG00000261594	TPBGL	-4.739	1.354	0.033
ENSG00000102032	RENBP	-4.74	3.073	0.046
ENSG00000282508	LINC01002	-4.757	2.549	0.02
ENSG00000256340	ABCC6P1	-4.76	2.056	0.026
ENSG00000168546	GFRA2	-4.764	1.352	0.027
ENSG00000197614	MFAP5	-4.775	2.544	0.023
ENSG00000173947	PIFO	-4.804	2.037	0.019
ENSG00000173557	FAM166C	-4.805	2.537	0.023
ENSG00000075891	PAX2	-4.816	2.035	0.019
ENSG00000079393	DUSP13	-4.825	1.331	0.032
ENSG00000259207	ITGB3	-4.858	3.213	0.013
ENSG00000272502	ENSG00000272502	-4.883	2.02	0.026
ENSG00000204136	GGTA1	-4.883	1.315	0.032
ENSG00000248079	DPH6-DT	-4.91	3.055	0.037
ENSG00000163083	INHBB	-4.962	1.295	0.032
ENSG00000259363	ENSG00000259363	-4.962	1.295	0.032
ENSG00000163975	MELTF	-4.965	6.945	0.00032
ENSG00000144681	STAC	-4.972	2.504	0.014
ENSG00000229536	LINC02572	-4.982	1.291	0.031
ENSG00000173432	SAA1	-4.988	4.548	0.0013
ENSG00000140873	ADAMTS18	-5.001	1.287	0.029
ENSG00000132561	MATN2	-5.011	6.705	0.0018
ENSG00000250295	RDH10-AS1	-5.018	1.998	0.025
ENSG00000143631	FLG	-5.04	1.288	0.031
ENSG00000179580	RNF151	-5.066	1.284	0.032
ENSG00000272682	ENSG00000272682	-5.066	1.284	0.032
ENSG00000005073	HOXA11	-5.069	1.269	0.03
ENSG00000106853	PTGR1	-5.072	4.542	0.0028
ENSG00000081479	LRP2	-5.089	4.222	0.0073
ENSG00000124839	RAB17	-5.092	3.314	0.03
ENSG00000267605	ENSG00000267605	-5.106	1.271	0.03
ENSG00000130711	PRDM12	-5.135	1.267	0.031
ENSG00000164197	RNF180	-5.136	1.252	0.031
ENSG00000166407	LMO1	-5.136	1.252	0.031
ENSG00000184995	IFNE	-5.137	1.252	0.031
ENSG00000271788	ENSG00000271788	-5.162	1.248	0.03
ENSG00000117400	MPL	-5.189	1.961	0.01
ENSG00000167046	ENSG00000167046	-5.195	3.304	0.033
ENSG00000184185	KCNJ12	-5.198	2.851	0.013
ENSG00000261546	ENSG00000261546	-5.208	1.249	0.03
ENSG00000287851	ENSG00000287851	-5.208	1.249	0.03
ENSG00000168779	SHOX2	-5.217	2.461	0.013
ENSG00000273061	CDC37L1-DT	-5.264	1.225	0.03
ENSG00000273018	FAM106A	-5.293	3.01	0.042
ENSG00000139117	CPNE8	-5.325	4.943	0.00095
ENSG00000258876	TGFB3-AS1	-5.325	1.217	0.027
ENSG00000134830	C5AR2	-5.333	1.93	0.013
ENSG00000174721	FGFBP3	-5.333	1.93	0.013
ENSG00000102271	KLHL4	-5.341	1.207	0.03
ENSG00000140505	CYP1A2	-5.341	1.207	0.03
ENSG00000164241	C5orf63	-5.341	1.207	0.03
ENSG00000244671	RN7SL280P	-5.341	1.207	0.03
ENSG00000111834	RSPH4A	-5.348	1.928	0.012
ENSG00000287865	ENSG00000287865	-5.367	1.933	0.013
ENSG00000038295	TLL1	-5.368	3.614	0.0039
ENSG00000146938	NLGN4X	-5.403	1.918	0.012
ENSG00000186047	DLEU7	-5.407	1.198	0.028
ENSG00000088053	GP6	-5.42	1.916	0.012
ENSG00000115380	EFEMP1	-5.446	6.826	0.0001
ENSG00000116771	AGMAT	-5.446	1.193	0.027
ENSG00000196460	RFX8	-5.446	1.193	0.027
ENSG00000164512	ANKRD55	-5.457	1.183	0.03
ENSG00000224992	ENSG00000224992	-5.457	1.183	0.03
ENSG00000123892	RAB38	-5.463	3.007	0.044
ENSG00000186188	FFAR4	-5.478	1.906	0.012
ENSG00000280434	ENSG00000280434	-5.478	1.906	0.012
ENSG00000165914	TTC7B	-5.481	5.892	0.00022
ENSG00000262966	ENSG00000262966	-5.495	1.179	0.029
ENSG00000179603	GRM8	-5.524	3.119	0.0041
ENSG00000203740	METTL11B	-5.565	1.901	0.012
ENSG00000178403	NEUROG2	-5.585	1.159	0.029
ENSG00000147036	LANCL3	-5.622	2.403	0.013
ENSG00000148488	ST8SIA6	-5.622	2.403	0.013
ENSG00000270104	ENSG00000270104	-5.63	1.154	0.029
ENSG00000204179	PTPN20	-5.642	1.881	0.012
ENSG00000279631	ENSG00000279631	-5.642	1.881	0.012
ENSG00000100473	COCH	-5.647	3.106	0.0034
ENSG00000276272	ENSG00000276272	-5.668	1.883	0.012
ENSG00000106066	CPVL	-5.681	4.784	0.00069
ENSG00000259129	LINC00648	-5.725	2.984	0.038
ENSG00000160183	TMPRSS3	-5.727	1.134	0.029
ENSG00000230043	TMSB4XP6	-5.734	1.868	0.012
ENSG00000145536	ADAMTS16	-5.832	1.855	0.012
ENSG00000228252	COL6A4P2	-5.917	3.261	0.029
ENSG00000253549	CA3-AS1	-5.92	2.375	0.0066
ENSG00000109472	CPE	-5.946	6.467	5.8e-05
ENSG00000267731	ENSG00000267731	-5.956	2.763	0.008
ENSG00000229585	RPL21P44	-6.055	1.828	0.014
ENSG00000271086	NAMA	-6.061	2.355	0.0072
ENSG00000262488	ENSG00000262488	-6.092	1.826	0.014
ENSG00000147614	ATP6V0D2	-6.153	2.347	0.0072
ENSG00000148677	ANKRD1	-6.153	2.347	0.0072
ENSG00000074410	CA12	-6.202	2.344	0.0064
ENSG00000161905	ALOX15	-6.39	2.329	0.0071
ENSG00000143195	ILDR2	-6.393	4.056	0.00092
ENSG00000232063	ENSG00000232063	-6.486	1.786	0.014
ENSG00000100564	PIGH	-6.487	3.531	0.0017
ENSG00000267432	DNAH17-AS1	-6.599	3.303	0.0025
ENSG00000138675	FGF5	-6.603	2.313	0.0073
ENSG00000225383	SFTA1P	-6.603	2.313	0.0073
ENSG00000233797	UFL1-AS1	-6.784	3.519	0.0014
ENSG00000130720	FIBCD1	-6.911	2.704	0.0036
ENSG00000173698	ADGRG2	-6.965	2.294	0.0073
ENSG00000205403	CFI	-6.982	4.499	0.0015
ENSG00000146005	PSD2	-7.116	2.694	0.004
ENSG00000137745	MMP13	-7.333	7.053	1.4e-06
ENSG00000171246	NPTX1	-7.41	2.683	0.0041
ENSG00000230453	ANKRD18B	-7.884	2.995	0.0024
ENSG00000285517	ENSG00000285517	-8.276	4.685	0.0011
ENSG00000121742	GJB6	-8.612	4.937	0.00044
ENSG00000229807	XIST	-8.996	4.004	0.00021
ENSG00000075429	CACNG5	-9.452	3.672	0.00058
