## Supplementary Tables for "Structural patterns and transcriptional effects of integrated Epstein-Barr virus revealed by long-read sequencing and RNA-sequencing in Nasopharyngeal Carcinoma": Supplementary Table S5_2 node.xlsx

### Sheet: 2 node(S5)
C17.norm	C17.raw	C666.norm	C666.raw	Degree unDir	edger.p.value	id	Interactor Type	log_FC	name	selected	shared name	Short Label	Species (NCBI TAX ID)	Species Full Name	Species Short Label	synonym	systematic name
13	2	147	1509	2	0.044	ENSG00000118971	protein	14.45	CCND2	FALSE	CCND2	CCND2	9606	Homo sapiens	Human	MPPH3
158	27	163	1674	1	0.015	ENSG00000125743	protein	12.675	SNRPD2	FALSE	SNRPD2	SNRPD2	9606	Homo sapiens	Human	Sm-D2
19	3	176	1795	1	0.042	ENSG00000108592	protein	11.738	FTSJ3	FALSE	FTSJ3	FTSJ3	9606	Homo sapiens	Human	SPB1	SB92
				11			protein		BRLF1	FALSE	BRLF1	BRLF1	10376	Human Herpesvirus 4	Epstein-Barr Virus		HHV4_BRLF1
				5			protein		ATF7IP	FALSE	ATF7IP	ATF7IP	9606	Homo sapiens	Human	p621	RP11-502N13.4
				2			protein		SP1	FALSE	SP1	SP1	9606	Homo sapiens	Human
				1			protein		CHEK2	FALSE	CHEK2	CHEK2	9606	Homo sapiens	Human	hCds1	RP11-436C9.1
				3			protein		EBNA3A	FALSE	EBNA3A	EBNA3A	10376	Human Herpesvirus 4	Epstein-Barr Virus
				14			protein		BYRF1	FALSE	BYRF1	BYRF1	10376	Human Herpesvirus 4	Epstein-Barr Virus
				1			protein		SMARCB1	FALSE	SMARCB1	SMARCB1	9606	Homo sapiens	Human	hSNFS
				228			protein		BKRF1	FALSE	BKRF1	BKRF1	10376	Human Herpesvirus 4	Epstein-Barr Virus
				4			protein		RPA1	FALSE	RPA1	RPA1	9606	Homo sapiens	Human	RPA70
				176			protein		EBNA-LP	FALSE	EBNA-LP	EBNA-LP	10376	Human Herpesvirus 4	Epstein-Barr Virus
				5			protein		HSPA4	FALSE	HSPA4	HSPA4	9606	Homo sapiens	Human	hsp70RY
				4			protein		HSPA8	FALSE	HSPA8	HSPA8	9606	Homo sapiens	Human	NIP71
				2			protein		TUBA1B	FALSE	TUBA1B	TUBA1B	9606	Homo sapiens	Human	K-ALPHA-1
				2			protein		TUBB	FALSE	TUBB	TUBB	9606	Homo sapiens	Human	TUBB5	DAAP-285E11.4
				4		ENSG00000112208	protein		BAG2	FALSE	BAG2	BAG2	9606	Homo sapiens	Human	dJ417I1.2	RP3-496N17.2
				2			protein		BAG3	FALSE	BAG3	BAG3	9606	Homo sapiens	Human	MFM6
				2			protein		DNAJB1	FALSE	DNAJB1	DNAJB1	9606	Homo sapiens	Human	Sis1
				1			protein		HSP90AA1	FALSE	HSP90AA1	HSP90AA1	9606	Homo sapiens	Human	LAP2
				4			protein		NCL	FALSE	NCL	NCL	9606	Homo sapiens	Human	C23
				2			protein		PSMD2	FALSE	PSMD2	PSMD2	9606	Homo sapiens	Human	TRAP2
				2			protein		HNRNPM	FALSE	HNRNPM	HNRNPM	9606	Homo sapiens	Human	hnRNP M
				2			protein		HNRNPA2B1	FALSE	HNRNPA2B1	HNRNPA2B1	9606	Homo sapiens	Human	SNRPB1
				2			protein		HNRNPK	FALSE	HNRNPK	HNRNPK	9606	Homo sapiens	Human	TUNP	RP11-575L7.1
				2			protein		NONO	FALSE	NONO	NONO	9606	Homo sapiens	Human	PPP1R114
				3			protein		DDX5	FALSE	DDX5	DDX5	9606	Homo sapiens	Human	p68
				3			protein		SFPQ	FALSE	SFPQ	SFPQ	9606	Homo sapiens	Human	PSF
				2			protein		HSPD1	FALSE	HSPD1	HSPD1	9606	Homo sapiens	Human	SPG13
				1			protein		LRPPRC	FALSE	LRPPRC	LRPPRC	9606	Homo sapiens	Human	LSFC
				2			protein		RPS11	FALSE	RPS11	RPS11	9606	Homo sapiens	Human	S11
				1			protein		RPS13	FALSE	RPS13	RPS13	9606	Homo sapiens	Human	S13
				1			protein		RPS14	FALSE	RPS14	RPS14	9606	Homo sapiens	Human	S14	PRO2640
				1			protein		RPS15	FALSE	RPS15	RPS15	9606	Homo sapiens	Human	S15
				1			protein		RPS16	FALSE	RPS16	RPS16	9606	Homo sapiens	Human	S16
				1		ENSG00000182774	protein		RPS17	FALSE	RPS17	RPS17	9606	Homo sapiens	Human	S17
				1			protein		RPS18	FALSE	RPS18	RPS18	9606	Homo sapiens	Human	S18	DADB-159G18.1
				1			protein		RPS2	FALSE	RPS2	RPS2	9606	Homo sapiens	Human	S2
				1			protein		RPS23	FALSE	RPS23	RPS23	9606	Homo sapiens	Human	S23
				1			protein		RPS25	FALSE	RPS25	RPS25	9606	Homo sapiens	Human	S25
				1			protein		RPS27L	FALSE	RPS27L	RPS27L	9606	Homo sapiens	Human
				1			protein		RPS3A	FALSE	RPS3A	RPS3A	9606	Homo sapiens	Human	S3A
				1			protein		RPS4X	FALSE	RPS4X	RPS4X	9606	Homo sapiens	Human	SCR10
				2		ENSG00000137154	protein		RPS6	FALSE	RPS6	RPS6	9606	Homo sapiens	Human	S6	RP11-513M16.6
				2			protein		RPS8	FALSE	RPS8	RPS8	9606	Homo sapiens	Human	S8	RP11-269F19.3
				1			protein		RPS9	FALSE	RPS9	RPS9	9606	Homo sapiens	Human	S9	XXbac-BCX105G6.6
				1			protein		RPL10	FALSE	RPL10	RPL10	9606	Homo sapiens	Human	QM	XX-FW83563B9.1
				1			protein		RPL11	FALSE	RPL11	RPL11	9606	Homo sapiens	Human	L11	RP11-223J15.3
				1		ENSG00000197958	protein		RPL12	FALSE	RPL12	RPL12	9606	Homo sapiens	Human	L12
				1			protein		RPL13	FALSE	RPL13	RPL13	9606	Homo sapiens	Human	L13	OK/SW-cl.46
				2			protein		RPL17	FALSE	RPL17	RPL17	9606	Homo sapiens	Human	RPL23
				1			protein		RPL18	FALSE	RPL18	RPL18	9606	Homo sapiens	Human	L18
				1			protein		RPL22	FALSE	RPL22	RPL22	9606	Homo sapiens	Human	L22
				1			protein		RPL23	FALSE	RPL23	RPL23	9606	Homo sapiens	Human	rpL17
				1			protein		RPL24	FALSE	RPL24	RPL24	9606	Homo sapiens	Human	L24
				1		ENSG00000161970	protein		RPL26	FALSE	RPL26	RPL26	9606	Homo sapiens	Human	L26
				2			protein		RPL27A	FALSE	RPL27A	RPL27A	9606	Homo sapiens	Human	L27A
				1			protein		RPL31	FALSE	RPL31	RPL31	9606	Homo sapiens	Human	L31
				1			protein		RPL34	FALSE	RPL34	RPL34	9606	Homo sapiens	Human	L34
				1			protein		RPL7	FALSE	RPL7	RPL7	9606	Homo sapiens	Human	humL7-1
				1			protein		RPL7A	FALSE	RPL7A	RPL7A	9606	Homo sapiens	Human	TRUP	RP11-244N20.10-004
				1			protein		RPL8	FALSE	RPL8	RPL8	9606	Homo sapiens	Human	L8
				1			protein		RPL9	FALSE	RPL9	RPL9	9606	Homo sapiens	Human	NPC-A-16	OK/SW-cl.103
				1			protein		HSPA5	FALSE	HSPA5	HSPA5	9606	Homo sapiens	Human	MIF2
				2		ENSG00000075624	protein		ACTB	FALSE	ACTB	ACTB	9606	Homo sapiens	Human	PS1TP5BP1
				1			protein		SLC25A5	FALSE	SLC25A5	SLC25A5	9606	Homo sapiens	Human	T3
				1			protein		SLC25A6	FALSE	SLC25A6	SLC25A6	9606	Homo sapiens	Human	ANT3Y	RP11-261P4.6
				1			protein		AKAP8L	FALSE	AKAP8L	AKAP8L	9606	Homo sapiens	Human	NAKAP95	HRIHFB2018
				1			protein		ALDH5A1	FALSE	ALDH5A1	ALDH5A1	9606	Homo sapiens	Human	SSDH
				1			protein		DARS	FALSE	DARS	DARS	9606	Homo sapiens	Human	aspRS	PIG40
				1			protein		ATP5A1	FALSE	ATP5A1	ATP5A1	9606	Homo sapiens	Human	hATP1
				1			protein		CLPX	FALSE	CLPX	CLPX	9606	Homo sapiens	Human
				3			protein		XRCC5	FALSE	XRCC5	XRCC5	9606	Homo sapiens	Human	NFIV
				1			protein		DHX9	FALSE	DHX9	DHX9	9606	Homo sapiens	Human	RHA
				1			protein		EPRS	FALSE	EPRS	EPRS	9606	Homo sapiens	Human	QPRS	PIG32
				1			protein		CAD	FALSE	CAD	CAD	9606	Homo sapiens	Human
				1			protein		CAMK2D	FALSE	CAMK2D	CAMK2D	9606	Homo sapiens	Human	CAMKD
				3			protein		CDK1	FALSE	CDK1	CDK1	9606	Homo sapiens	Human	P34CDC2
				1			protein		CLTC	FALSE	CLTC	CLTC	9606	Homo sapiens	Human	Hc
				1			protein		RAD50	FALSE	RAD50	RAD50	9606	Homo sapiens	Human	hRad50
				1			protein		SRSF1	FALSE	SRSF1	SRSF1	9606	Homo sapiens	Human	SRp30a	OK/SW-cl.3
				2			protein		EIF3B	FALSE	EIF3B	EIF3B	9606	Homo sapiens	Human	PRT1
				2			protein		CSE1L	FALSE	CSE1L	CSE1L	9606	Homo sapiens	Human	XPO2
				1			protein		CAPZA1	FALSE	CAPZA1	CAPZA1	9606	Homo sapiens	Human	CAZ1
				1			protein		EIF2S1	FALSE	EIF2S1	EIF2S1	9606	Homo sapiens	Human	EIF2A
				1			protein		CAPZB	FALSE	CAPZB	CAPZB	9606	Homo sapiens	Human	CAPZ	RP4-657E11.7
				2			protein		FLNC	FALSE	FLNC	FLNC	9606	Homo sapiens	Human	MPD4
				1			protein		FKBP14	FALSE	FKBP14	FKBP14	9606	Homo sapiens	Human	IPBP12	UNQ322/PRO381
				1			protein		GCN1L1	FALSE	GCN1L1	GCN1L1	9606	Homo sapiens	Human	PRIC295
				1			protein		GLUD1	FALSE	GLUD1	GLUD1	9606	Homo sapiens	Human	GLUD
				1			protein		QARS	FALSE	QARS	QARS	9606	Homo sapiens	Human	PRO2195
				1			protein		GRPEL1	FALSE	GRPEL1	GRPEL1	9606	Homo sapiens	Human	HMGE
				1			protein		GCHFR	FALSE	GCHFR	GCHFR	9606	Homo sapiens	Human	P35
				1			protein		DNAJB5	FALSE	DNAJB5	DNAJB5	9606	Homo sapiens	Human	Hsc40	RP11-392A14.5
				1			protein		DNAJB6	FALSE	DNAJB6	DNAJB6	9606	Homo sapiens	Human	MSJ-1	tcag7.555
				1			protein		HNRNPAB	FALSE	HNRNPAB	HNRNPAB	9606	Homo sapiens	Human	HNRPAB
				2			protein		HNRNPA0	FALSE	HNRNPA0	HNRNPA0	9606	Homo sapiens	Human	HNRPA0
				1			protein		HNRNPA1	FALSE	HNRNPA1	HNRNPA1	9606	Homo sapiens	Human	hnRNP-A1
				1			protein		HNRNPCL1	FALSE	HNRNPCL1	HNRNPCL1	9606	Homo sapiens	Human	HNRPCL1	RP5-845O24.4
				1			protein		HNRNPD	FALSE	HNRNPD	HNRNPD	9606	Homo sapiens	Human	hnRNPD0
				1			protein		PTBP1	FALSE	PTBP1	PTBP1	9606	Homo sapiens	Human	pPTB
				1			protein		SYNCRIP	FALSE	SYNCRIP	SYNCRIP	9606	Homo sapiens	Human	hnRNP-Q	RP1-3J17.2
				1			protein		HNRNPR	FALSE	HNRNPR	HNRNPR	9606	Homo sapiens	Human	hnRNP-R
				1			protein		HNRNPU	FALSE	HNRNPU	HNRNPU	9606	Homo sapiens	Human	hnRNP U	RP11-11N7.3
				1			protein		HIST1H1D	FALSE	HIST1H1D	HIST1H1D	9606	Homo sapiens	Human	H1s-2
				2			protein		H1FX	FALSE	H1FX	H1FX	9606	Homo sapiens	Human	H1X
				1			protein		HIST1H2BG	FALSE	HIST1H2BG	HIST1H2BG	9606	Homo sapiens	Human	dJ221C16.8
				1			protein		HAX1	FALSE	HAX1	HAX1	9606	Homo sapiens	Human	SCN3	RP11-137P24.1
				1			protein		ILF3	FALSE	ILF3	ILF3	9606	Homo sapiens	Human	TCP80
				2			protein		TIMM50	FALSE	TIMM50	TIMM50	9606	Homo sapiens	Human	TIM50L	PRO1512
				1			protein		IDH3A	FALSE	IDH3A	IDH3A	9606	Homo sapiens	Human
				1			protein		IDH3B	FALSE	IDH3B	IDH3B	9606	Homo sapiens	Human	RP46	RP4-686C3.2
				1			protein		IARS	FALSE	IARS	IARS	9606	Homo sapiens	Human	PRO0785	RP11-62C3.1
				1			protein		LDHB	FALSE	LDHB	LDHB	9606	Homo sapiens	Human	TRG-5
				1			protein		MAGED1	FALSE	MAGED1	MAGED1	9606	Homo sapiens	Human	NRAGE	PRO2292
				1			protein		MCCC2	FALSE	MCCC2	MCCC2	9606	Homo sapiens	Human	MCCB
				2			protein		WDR77	FALSE	WDR77	WDR77	9606	Homo sapiens	Human	p44/Mep50	HKMT1069
				1			protein		MLF2	FALSE	MLF2	MLF2	9606	Homo sapiens	Human	NTN4
				1			protein		MARCKS	FALSE	MARCKS	MARCKS	9606	Homo sapiens	Human	PRKCSL
				1			protein		NIPSNAP1	FALSE	NIPSNAP1	NIPSNAP1	9606	Homo sapiens	Human
				1			protein		GBAS	FALSE	GBAS	GBAS	9606	Homo sapiens	Human	NIPSNAP2
				1			protein		NUP93	FALSE	NUP93	NUP93	9606	Homo sapiens	Human	NIC96
				1			protein		NME1	FALSE	NME1	NME1	9606	Homo sapiens	Human	NM23-H1
				1			protein		KHDRBS1	FALSE	KHDRBS1	KHDRBS1	9606	Homo sapiens	Human	p68
				1			protein		SERBP1	FALSE	SERBP1	SERBP1	9606	Homo sapiens	Human	PAIRBP1	CGI-55
				1			protein		PCBP1	FALSE	PCBP1	PCBP1	9606	Homo sapiens	Human	hnRNP-X
				1			protein		PCBP2	FALSE	PCBP2	PCBP2	9606	Homo sapiens	Human	hnRNP-E2
				2			protein		PRPF8	FALSE	PRPF8	PRPF8	9606	Homo sapiens	Human	SNRNP220
				1			protein		DDX17	FALSE	DDX17	DDX17	9606	Homo sapiens	Human	RH70	RP3-434P1.1
				1			protein		PHB2	FALSE	PHB2	PHB2	9606	Homo sapiens	Human	p22
				1			protein		P4HA1	FALSE	P4HA1	P4HA1	9606	Homo sapiens	Human	P4HA	RP11-344N10.1
				1			protein		P4HA2	FALSE	P4HA2	P4HA2	9606	Homo sapiens	Human		UNQ290/PRO330
				1			protein		PCCA	FALSE	PCCA	PCCA	9606	Homo sapiens	Human		RP11-151A6.1
				1			protein		PCCB	FALSE	PCCB	PCCB	9606	Homo sapiens	Human
				2			protein		PSMC2	FALSE	PSMC2	PSMC2	9606	Homo sapiens	Human	S7
				1			protein		PSMB6	FALSE	PSMB6	PSMB6	9606	Homo sapiens	Human	Y
				1			protein		SEC16A	FALSE	SEC16A	SEC16A	9606	Homo sapiens	Human	p250	RP11-413M3.10
				1			protein		PYCR2	FALSE	PYCR2	PYCR2	9606	Homo sapiens	Human	P5CR2	RP4-559A3.4
				1			protein		IQGAP2	FALSE	IQGAP2	IQGAP2	9606	Homo sapiens	Human
				1			protein		RFC3	FALSE	RFC3	RFC3	9606	Homo sapiens	Human	RFC38
				1			protein		RCN1	FALSE	RCN1	RCN1	9606	Homo sapiens	Human	RCN
				1			protein		RCN2	FALSE	RCN2	RCN2	9606	Homo sapiens	Human	TCBP49
				1			protein		RBBP4	FALSE	RBBP4	RBBP4	9606	Homo sapiens	Human	lin-53
				1			protein		RBBP7	FALSE	RBBP7	RBBP7	9606	Homo sapiens	Human	RbAp46	RP11-716A19.5
				2			protein		RSL1D1	FALSE	RSL1D1	RSL1D1	9606	Homo sapiens	Human	UTP30	L12
				1			protein		RUVBL1	FALSE	RUVBL1	RUVBL1	9606	Homo sapiens	Human	TIP49A
				2			protein		RUVBL2	FALSE	RUVBL2	RUVBL2	9606	Homo sapiens	Human	TIP49B	CGI-46
				1			protein		SEC13	FALSE	SEC13	SEC13	9606	Homo sapiens	Human	npp-20
				1			protein		SET	FALSE	SET	SET	9606	Homo sapiens	Human	TAF-IBETA	RP11-216B9.3
				4			protein		SSBP1	FALSE	SSBP1	SSBP1	9606	Homo sapiens	Human	mtSSB
				2			protein		SF3B1	FALSE	SF3B1	SF3B1	9606	Homo sapiens	Human	SF3b155
				1			protein		SF3B2	FALSE	SF3B2	SF3B2	9606	Homo sapiens	Human	SF3b150
				1		ENSG00000170348	protein		TMED10	FALSE	TMED10	TMED10	9606	Homo sapiens	Human	p23
				1			protein		TMED9	FALSE	TMED9	TMED9	9606	Homo sapiens	Human	p25
				1			protein		XPOT	FALSE	XPOT	XPOT	9606	Homo sapiens	Human	XPO3
				1			protein		SNRPA	FALSE	SNRPA	SNRPA	9606	Homo sapiens	Human	U1A
				2			protein		SNRPB2	FALSE	SNRPB2	SNRPB2	9606	Homo sapiens	Human	Msl1
				1			protein		SNRNP200	FALSE	SNRNP200	SNRNP200	9606	Homo sapiens	Human	U5-200KD
				1			protein		UBR5	FALSE	UBR5	UBR5	9606	Homo sapiens	Human	HYD
				1			protein		UPP1	FALSE	UPP1	UPP1	9606	Homo sapiens	Human	UPP
				2			protein		STUB1	FALSE	STUB1	STUB1	9606	Homo sapiens	Human	UBOX1	LA16c-313D11.6
				2			protein		SPI1	FALSE	SPI1	SPI1	9606	Homo sapiens	Human	SPI-A	hCG_25181
				16			protein		EBNA3B	FALSE	EBNA3B	EBNA3B	10376	Human Herpesvirus 4	Epstein-Barr Virus
				3			protein		PSMA3	FALSE	PSMA3	PSMA3	9606	Homo sapiens	Human	PSC3
				2		ENSG00000117395	protein		EBNA1BP2	FALSE	EBNA1BP2	EBNA1BP2	9606	Homo sapiens	Human	P40	RP5-1034F7.2
				2			protein		HMGB2	FALSE	HMGB2	HMGB2	9606	Homo sapiens	Human	HMG2
				2			protein		TNFAIP3	FALSE	TNFAIP3	TNFAIP3	9606	Homo sapiens	Human	TNFA1P2	RP11-356I2.3
				24			protein		LMP1	FALSE	LMP1	LMP1	10376	Human Herpesvirus 4	Epstein-Barr Virus		HHV4_LMP-1
				2		ENSG00000056558	protein		TRAF1	FALSE	TRAF1	TRAF1	9606	Homo sapiens	Human	MGC:10353
				5			protein		TRAF2	FALSE	TRAF2	TRAF2	9606	Homo sapiens	Human	TRAP3
				1			protein		TRADD	FALSE	TRADD	TRADD	9606	Homo sapiens	Human	Hs.89862
				11			protein		USP7	FALSE	USP7	USP7	9606	Homo sapiens	Human	TEF1
				2			protein		IPO5	FALSE	IPO5	IPO5	9606	Homo sapiens	Human	imp5	RP11-72J7.1
				1			protein		KPNB1	FALSE	KPNB1	KPNB1	9606	Homo sapiens	Human	NTF97
				1			protein		NAP1L4	FALSE	NAP1L4	NAP1L4	9606	Homo sapiens	Human	hNAP2
				1			protein		KPNA1	FALSE	KPNA1	KPNA1	9606	Homo sapiens	Human	SRP1
				1			protein		TAF1A	FALSE	TAF1A	TAF1A	9606	Homo sapiens	Human	TAFI48	RP11-378J18.2
				1			protein		TAF1B	FALSE	TAF1B	TAF1B	9606	Homo sapiens	Human	TAFI63
				2			protein		CSNK2A1	FALSE	CSNK2A1	CSNK2A1	9606	Homo sapiens	Human	CSNK2A3
				7			protein		ITCH	FALSE	ITCH	ITCH	9606	Homo sapiens	Human	dJ468O1.1
				6			protein		LMP2A	FALSE	LMP2A	LMP2A	10376	Human Herpesvirus 4	Epstein-Barr Virus
				1			protein		PML	FALSE	PML	PML	9606	Homo sapiens	Human	TRIM19
				1		ENSG00000204389	protein		HSPA1A	FALSE	HSPA1A	HSPA1A	9606	Homo sapiens	Human	HSPA1	DAQB-147D11.1
				2			protein		RB1	FALSE	RB1	RB1	9606	Homo sapiens	Human	pp110	RP11-174I10.1
				13			protein		SUMO2	FALSE	SUMO2	SUMO2	9606	Homo sapiens	Human	Smt3A
				1			protein		BGLF1	FALSE	BGLF1	BGLF1	10376	Human Herpesvirus 4	Epstein-Barr Virus
				1			protein		BGLF2	FALSE	BGLF2	BGLF2	10376	Human Herpesvirus 4	Epstein-Barr Virus
				16			protein		BGLF4	FALSE	BGLF4	BGLF4	10376	Human Herpesvirus 4	Epstein-Barr Virus
				1			protein		BGLF5	FALSE	BGLF5	BGLF5	10376	Human Herpesvirus 4	Epstein-Barr Virus		HHV4_BGLF5
				12			protein		BBLF2-BBLF3	FALSE	BBLF2-BBLF3	BBLF2-BBLF3	10376	Human Herpesvirus 4	Epstein-Barr Virus		HHV4_BBLF2/BBLF3
				1			protein		LF1	FALSE	LF1	LF1	10376	Human Herpesvirus 4	Epstein-Barr Virus
				1			protein		BLRF1	FALSE	BLRF1	BLRF1	10376	Human Herpesvirus 4	Epstein-Barr Virus
				1			protein		BZLF2	FALSE	BZLF2	BZLF2	10376	Human Herpesvirus 4	Epstein-Barr Virus		HHV4_BZLF2
				2			protein		KAT5	FALSE	KAT5	KAT5	9606	Homo sapiens	Human	cPLA2
				5			protein		MYC	FALSE	MYC	MYC	9606	Homo sapiens	Human	c-Myc
				105			protein		BPLF1	FALSE	BPLF1	BPLF1	10376	Human Herpesvirus 4	Epstein-Barr Virus		HHV4_BPLF1
				7			protein		CUL1	FALSE	CUL1	CUL1	9606	Homo sapiens	Human
				4			protein		CUL2	FALSE	CUL2	CUL2	9606	Homo sapiens	Human		RP11-297A16.3
				2			protein		CUL3	FALSE	CUL3	CUL3	9606	Homo sapiens	Human	PHA2E
				7			protein		CUL4A	FALSE	CUL4A	CUL4A	9606	Homo sapiens	Human		RP11-391H12.1
				3			protein		BRRF1	FALSE	BRRF1	BRRF1	10376	Human Herpesvirus 4	Epstein-Barr Virus		HHV4_BRRF1
				1			protein		NFKB2	FALSE	NFKB2	NFKB2	9606	Homo sapiens	Human	p52
				1			protein		POLD2	FALSE	POLD2	POLD2	9606	Homo sapiens	Human
				1			protein		POLDIP2	FALSE	POLDIP2	POLDIP2	9606	Homo sapiens	Human	p38	HSPC017
				1			protein		TREX2	FALSE	TREX2	TREX2	9606	Homo sapiens	Human
				2			protein		ZNF350	FALSE	ZNF350	ZNF350	9606	Homo sapiens	Human	ZFQR
				3			protein		TRIM28	FALSE	TRIM28	TRIM28	9606	Homo sapiens	Human	TIF1B
				7			protein		ZMYND11	FALSE	ZMYND11	ZMYND11	9606	Homo sapiens	Human	MRD30	RP11-486H9.1
				2			protein		TRAF6	FALSE	TRAF6	TRAF6	9606	Homo sapiens	Human	RNF85
				2			protein		CDKN2A	FALSE	CDKN2A	CDKN2A	9606	Homo sapiens	Human	TP16
				4			protein		MRPS18B	FALSE	MRPS18B	MRPS18B	9606	Homo sapiens	Human	S18amt	DADB-129D20.6
				3			protein		RNF4	FALSE	RNF4	RNF4	9606	Homo sapiens	Human	SNURF	RES4-26
				3			protein		UBC	FALSE	UBC	UBC	9606	Homo sapiens	Human	HMG20
				3			protein		NEDD8	FALSE	NEDD8	NEDD8	9606	Homo sapiens	Human	NEDD-8
				4		ENSG00000070950	protein		RAD18	FALSE	RAD18	RAD18	9606	Homo sapiens	Human	RNF73
				2			protein		PCNA	FALSE	PCNA	PCNA	9606	Homo sapiens	Human	ATLD2
				2			protein		UBE2A	FALSE	UBE2A	UBE2A	9606	Homo sapiens	Human	UBC2
				2			protein		CUL4B	FALSE	CUL4B	CUL4B	9606	Homo sapiens	Human	SFM2
				2			protein		CUL5	FALSE	CUL5	CUL5	9606	Homo sapiens	Human	VACM1
				3			protein		SUMO1	FALSE	SUMO1	SUMO1	9606	Homo sapiens	Human	UBL1	OK/SW-cl.43
				3			protein		TRAF3	FALSE	TRAF3	TRAF3	9606	Homo sapiens	Human	LAP1
				1			protein		EP300	FALSE	EP300	EP300	9606	Homo sapiens	Human	p300	RP1-85F18.1
				7			protein		EBNA3C	FALSE	EBNA3C	EBNA3C	10376	Human Herpesvirus 4	Epstein-Barr Virus
				21			protein		BZLF1	FALSE	BZLF1	BZLF1	10376	Human Herpesvirus 4	Epstein-Barr Virus		HHV4_BZLF1
				1			protein		CAND1	FALSE	CAND1	CAND1	9606	Homo sapiens	Human	TIP120A
				4			protein		BFRF1	FALSE	BFRF1	BFRF1	10376	Human Herpesvirus 4	Epstein-Barr Virus
				1			protein		NEDD4	FALSE	NEDD4	NEDD4	9606	Homo sapiens	Human	RPF1	PIG53
				1			protein		NEDD4L	FALSE	NEDD4L	NEDD4L	9606	Homo sapiens	Human	hNEDD4-2
				1			protein		WWP1	FALSE	WWP1	WWP1	9606	Homo sapiens	Human	hSDRP1
				2			protein		BcRF1	FALSE	BcRF1	BcRF1	10376	Human Herpesvirus 4	Epstein-Barr Virus
				1			protein		POLR2A	FALSE	POLR2A	POLR2A	9606	Homo sapiens	Human	hsRPB1
				1			protein		POLR2I	FALSE	POLR2I	POLR2I	9606	Homo sapiens	Human	hRPB14.5
				3			protein		TNIK	FALSE	TNIK	TNIK	9606	Homo sapiens	Human
				1			protein		MAP3K7	FALSE	MAP3K7	MAP3K7	9606	Homo sapiens	Human	TGF1a	RP1-154G14.1
				1			protein		TAB2	FALSE	TAB2	TAB2	9606	Homo sapiens	Human	TAB-2	RP1-111D6.3
				1		ENSG00000117394	protein		SLC2A1	FALSE	SLC2A1	SLC2A1	9606	Homo sapiens	Human	PED
				2		ENSG00000100644	protein		HIF1A	FALSE	HIF1A	HIF1A	9606	Homo sapiens	Human	bHLHe78
				4			protein		LMP2	FALSE	LMP2	LMP2	10376	Human Herpesvirus 4	Epstein-Barr Virus
				2			protein		EGLN2	FALSE	EGLN2	EGLN2	9606	Homo sapiens	Human	PHD1
				1			protein		EGLN1	FALSE	EGLN1	EGLN1	9606	Homo sapiens	Human	ZMYND6	PNAS-118
				2			protein		BCL6	FALSE	BCL6	BCL6	9606	Homo sapiens	Human	ZNF51
				1			protein		DDB1	FALSE	DDB1	DDB1	9606	Homo sapiens	Human	XPE-BF
				1			protein		UBE2M	FALSE	UBE2M	UBE2M	9606	Homo sapiens	Human	hUbc12
				1			protein		PSMC3	FALSE	PSMC3	PSMC3	9606	Homo sapiens	Human	TBP1
				1			protein		PSMC4	FALSE	PSMC4	PSMC4	9606	Homo sapiens	Human	TBP7
				1			protein		PSMC5	FALSE	PSMC5	PSMC5	9606	Homo sapiens	Human	p45/SUG
				1			protein		PSMD14	FALSE	PSMD14	PSMD14	9606	Homo sapiens	Human	RPN11
				1			protein		KARS	FALSE	KARS	KARS	9606	Homo sapiens	Human	KRS
				1			protein		AIMP2	FALSE	AIMP2	AIMP2	9606	Homo sapiens	Human	P38	PRO0992
				1			protein		BAG6	FALSE	BAG6	BAG6	9606	Homo sapiens	Human	G3	DADB-70P7.10-021
				1			protein		VCP	FALSE	VCP	VCP	9606	Homo sapiens	Human	p97
				1			protein		EIF4G1	FALSE	EIF4G1	EIF4G1	9606	Homo sapiens	Human	PARK18
				1			protein		FXR1	FALSE	FXR1	FXR1	9606	Homo sapiens	Human	FXR1P
				1			protein		RBM14	FALSE	RBM14	RBM14	9606	Homo sapiens	Human	TMEM137
				1			protein		SQSTM1	FALSE	SQSTM1	SQSTM1	9606	Homo sapiens	Human	p62B
				1			protein		DNAJA1	FALSE	DNAJA1	DNAJA1	9606	Homo sapiens	Human	hDJ-2	RP11-54K16.1
				1			protein		GSPT1	FALSE	GSPT1	GSPT1	9606	Homo sapiens	Human	eRF3a
				1			protein		EIF5	FALSE	EIF5	EIF5	9606	Homo sapiens	Human	EIF-5A
				1			protein		HDLBP	FALSE	HDLBP	HDLBP	9606	Homo sapiens	Human	VGL
				1			protein		CSTF2	FALSE	CSTF2	CSTF2	9606	Homo sapiens	Human	CstF-64	RP1-146H21.2
				1			protein		SSRP1	FALSE	SSRP1	SSRP1	9606	Homo sapiens	Human	T160
				1			protein		SMARCA5	FALSE	SMARCA5	SMARCA5	9606	Homo sapiens	Human	hSNF2H
				4			protein		PPP1CA	FALSE	PPP1CA	PPP1CA	9606	Homo sapiens	Human	PPP1A
				1			protein		MCM4	FALSE	MCM4	MCM4	9606	Homo sapiens	Human	hCdc21
				1			protein		HTATSF1	FALSE	HTATSF1	HTATSF1	9606	Homo sapiens	Human	dJ196E23.2	RP1-196E23.2
				1			protein		ADAR	FALSE	ADAR	ADAR	9606	Homo sapiens	Human	P136	RP11-61L14.5
				1			protein		NUP153	FALSE	NUP153	NUP153	9606	Homo sapiens	Human	N153
				1			protein		TPR	FALSE	TPR	TPR	9606	Homo sapiens	Human
				1			protein		NUP205	FALSE	NUP205	NUP205	9606	Homo sapiens	Human	C7orf14
				2			protein		NUP107	FALSE	NUP107	NUP107	9606	Homo sapiens	Human	NUP84
				1			protein		POLD1	FALSE	POLD1	POLD1	9606	Homo sapiens	Human	POLD
				1			protein		RANGAP1	FALSE	RANGAP1	RANGAP1	9606	Homo sapiens	Human	SD	RP4-756G23.7
				1			protein		MYO1C	FALSE	MYO1C	MYO1C	9606	Homo sapiens	Human	myr2
				1			protein		MOV10	FALSE	MOV10	MOV10	9606	Homo sapiens	Human	gb110	RP11-426L16.2
				1			protein		XPO1	FALSE	XPO1	XPO1	9606	Homo sapiens	Human	exp1
				1			protein		IPO7	FALSE	IPO7	IPO7	9606	Homo sapiens	Human	RANBP7
				1			protein		SEC63	FALSE	SEC63	SEC63	9606	Homo sapiens	Human	SEC63L	RP1-191J18.4
				1			protein		USP10	FALSE	USP10	USP10	9606	Homo sapiens	Human	UBPO
				1			protein		HUWE1	FALSE	HUWE1	HUWE1	9606	Homo sapiens	Human	UREB1	RP3-339A18.4
				1			protein		MRPS14	FALSE	MRPS14	MRPS14	9606	Homo sapiens	Human	S14mt
				1			protein		MRPS2	FALSE	MRPS2	MRPS2	9606	Homo sapiens	Human	S2mt	CGI-91
				1			protein		YWHAB	FALSE	YWHAB	YWHAB	9606	Homo sapiens	Human	YWHAA	RP1-148E22.1
				3			protein		YWHAH	FALSE	YWHAH	YWHAH	9606	Homo sapiens	Human	YWHA1	LL22NC03-44A4.1
				2		ENSG00000170027	protein		YWHAG	FALSE	YWHAG	YWHAG	9606	Homo sapiens	Human	PPP1R170
				2			protein		YWHAE	FALSE	YWHAE	YWHAE	9606	Homo sapiens	Human	MDS
				2			protein		YWHAZ	FALSE	YWHAZ	YWHAZ	9606	Homo sapiens	Human	YWHAD
				2			protein		STOML2	FALSE	STOML2	STOML2	9606	Homo sapiens	Human	SLP-2	HSPC108
				2			protein		PFAS	FALSE	PFAS	PFAS	9606	Homo sapiens	Human	PURL
				1			protein		HGS	FALSE	HGS	HGS	9606	Homo sapiens	Human	HRS
				1			protein		AP2A2	FALSE	AP2A2	AP2A2	9606	Homo sapiens	Human	HYPJ
				1			protein		AP2A1	FALSE	AP2A1	AP2A1	9606	Homo sapiens	Human	CLAPA1
				1			protein		MARS	FALSE	MARS	MARS	9606	Homo sapiens	Human	SPG70
				1			protein		PFKP	FALSE	PFKP	PFKP	9606	Homo sapiens	Human	PFKF	RP11-298E9.2
				1			protein		ANXA11	FALSE	ANXA11	ANXA11	9606	Homo sapiens	Human	CAP50	RP11-369J21.10-010
				1			protein		ATP13A1	FALSE	ATP13A1	ATP13A1	9606	Homo sapiens	Human	ATP13A	CGI-152
				1			protein		ATP2B1	FALSE	ATP2B1	ATP2B1	9606	Homo sapiens	Human	PMCA1kb
				1			protein		MOGS	FALSE	MOGS	MOGS	9606	Homo sapiens	Human	GCS1
				1			protein		TARS2	FALSE	TARS2	TARS2	9606	Homo sapiens	Human	thrRS	RP11-54A4.9
				1			protein		DHX30	FALSE	DHX30	DHX30	9606	Homo sapiens	Human	RETCOR
				1			protein		YWHAQ	FALSE	YWHAQ	YWHAQ	9606	Homo sapiens	Human	HS1
				2			protein		TRIM25	FALSE	TRIM25	TRIM25	9606	Homo sapiens	Human	ZNF147
				3			protein		RIPK1	FALSE	RIPK1	RIPK1	9606	Homo sapiens	Human	RIP1
				3			protein		RIPK3	FALSE	RIPK3	RIPK3	9606	Homo sapiens	Human	RIP3
				1			protein		TFB1	FALSE	TFB1	TFB1	559292	Saccharomyces cerevisiae (S288c)	Budding Yeast	L000002284	YDR311W
				1			protein		CREBBP	FALSE	CREBBP	CREBBP	9606	Homo sapiens	Human	RSTS
				4			protein		DDX20	FALSE	DDX20	DDX20	9606	Homo sapiens	Human	GEMIN3
				21			protein		BKRF4	FALSE	BKRF4	BKRF4	10376	Human Herpesvirus 4	Epstein-Barr Virus		HHV4_BKRF4
				2			protein		HIST1H4A	FALSE	HIST1H4A	HIST1H4A	9606	Homo sapiens	Human	H4FA
				2			protein		HIST1H2BB	FALSE	HIST1H2BB	HIST1H2BB	9606	Homo sapiens	Human	H2BFF
				1			protein		HIST1H2AA	FALSE	HIST1H2AA	HIST1H2AA	9606	Homo sapiens	Human	bA317E16.2
				1			protein		H2AFY	FALSE	H2AFY	H2AFY	9606	Homo sapiens	Human	macroH2A1.2
				2			protein		HIST1H2AB	FALSE	HIST1H2AB	HIST1H2AB	9606	Homo sapiens	Human	H2AFM
				1			protein		H2AFY2	FALSE	H2AFY2	H2AFY2	9606	Homo sapiens	Human	macroH2A2	RP11-367H5.3
				1			protein		H2AFV	FALSE	H2AFV	H2AFV	9606	Homo sapiens	Human	H2AV
				1			protein		HIST1H2BA	FALSE	HIST1H2BA	HIST1H2BA	9606	Homo sapiens	Human	bA317E16.3
				1			protein		PARP1	FALSE	PARP1	PARP1	9606	Homo sapiens	Human	pADPRT-1	RP11-125A15.2
				2			protein		XRCC6	FALSE	XRCC6	XRCC6	9606	Homo sapiens	Human	TLAA	CTA-216E10.7
				1			protein		CBX1	FALSE	CBX1	CBX1	9606	Homo sapiens	Human	p25beta
				1			protein		SH3GL1	FALSE	SH3GL1	SH3GL1	9606	Homo sapiens	Human	SH3P8
				1			protein		HLTF	FALSE	HLTF	HLTF	9606	Homo sapiens	Human	ZBU1
				1		ENSG00000276043	protein		UHRF1	FALSE	UHRF1	UHRF1	9606	Homo sapiens	Human	huNp95
				1			protein		HIST1H3A	FALSE	HIST1H3A	HIST1H3A	9606	Homo sapiens	Human	H3FA
				3			protein		PPIA	FALSE	PPIA	PPIA	9606	Homo sapiens	Human	HEL-S-69p
				2			protein		UBE2I	FALSE	UBE2I	UBE2I	9606	Homo sapiens	Human	UBC9	LA16c-358B7.1
				1			protein		ACAT2	FALSE	ACAT2	ACAT2	9606	Homo sapiens	Human
				1			protein		PGD	FALSE	PGD	PGD	9606	Homo sapiens	Human	6PGD
				1			protein		AGPS	FALSE	AGPS	AGPS	9606	Homo sapiens	Human	ALDHPSY	AAG5
				1			protein		ADD1	FALSE	ADD1	ADD1	9606	Homo sapiens	Human	ADDA	RP11-520M5.1
				1			protein		AIFM1	FALSE	AIFM1	AIFM1	9606	Homo sapiens	Human	PDCD8	RP3-438D16.2
				1			protein		ARPC2	FALSE	ARPC2	ARPC2	9606	Homo sapiens	Human	p34-Arc	PRO2446
				1			protein		ATP5F1	FALSE	ATP5F1	ATP5F1	9606	Homo sapiens	Human	PIG47	RP11-552M11.5
				1			protein		BCCIP	FALSE	BCCIP	BCCIP	9606	Homo sapiens	Human	TOK1
				1			protein		CAPRIN1	FALSE	CAPRIN1	CAPRIN1	9606	Homo sapiens	Human	p137GPI
				1			protein		CLUH	FALSE	CLUH	CLUH	9606	Homo sapiens	Human	KIAA0664
				1			protein		NCAPD2	FALSE	NCAPD2	NCAPD2	9606	Homo sapiens	Human	hCAP-D2
				1			protein		CTNNBL1	FALSE	CTNNBL1	CTNNBL1	9606	Homo sapiens	Human	dJ633O20.1	RP5-1118M15.1
				1			protein		SPECC1	FALSE	SPECC1	SPECC1	9606	Homo sapiens	Human	NSP
				1			protein		DHCR7	FALSE	DHCR7	DHCR7	9606	Homo sapiens	Human	SLOS
				1			protein		HADHB	FALSE	HADHB	HADHB	9606	Homo sapiens	Human	TP-BETA	MSTP029
				1			protein		EFR3A	FALSE	EFR3A	EFR3A	9606	Homo sapiens	Human
				1			protein		EIF3C	FALSE	EIF3C	EIF3C	9606	Homo sapiens	Human	eIF3-p110
				1			protein		EIF3E	FALSE	EIF3E	EIF3E	9606	Homo sapiens	Human	eIF3-p46
				1			protein		EIF3M	FALSE	EIF3M	EIF3M	9606	Homo sapiens	Human	hfl-B5	GA17
				1			protein		FAF2	FALSE	FAF2	FAF2	9606	Homo sapiens	Human	UBXN3B
				1			protein		FBXO46	FALSE	FBXO46	FBXO46	9606	Homo sapiens	Human	Fbx46
				1		ENSG00000196924	protein		FLNA	FALSE	FLNA	FLNA	9606	Homo sapiens	Human	XMVD	XX-FW83128A1.1
				1			protein		DNAAF5	FALSE	DNAAF5	DNAAF5	9606	Homo sapiens	Human	HEATR2
				1			protein		HNRNPH3	FALSE	HNRNPH3	HNRNPH3	9606	Homo sapiens	Human	HNRPH3
				1			protein		EIF4H	FALSE	EIF4H	EIF4H	9606	Homo sapiens	Human	eIF-4H
				1			protein		LRRC40	FALSE	LRRC40	LRRC40	9606	Homo sapiens	Human	dJ677H15.1	RP4-677H15.1
				1			protein		LYN	FALSE	LYN	LYN	9606	Homo sapiens	Human	p56Lyn
				1			protein		MCM2	FALSE	MCM2	MCM2	9606	Homo sapiens	Human	cdc19
				1			protein		MCTS1	FALSE	MCTS1	MCTS1	9606	Homo sapiens	Human	MCT1
				1			protein		STK26	FALSE	STK26	STK26	9606	Homo sapiens	Human	MST4	RP6-213H19.1
				1			protein		NAMPT	FALSE	NAMPT	NAMPT	9606	Homo sapiens	Human	VISFATIN
				1			protein		NDUFS1	FALSE	NDUFS1	NDUFS1	9606	Homo sapiens	Human	PRO1304
				1			protein		NXF1	FALSE	NXF1	NXF1	9606	Homo sapiens	Human	TAP
				1			protein		DBT	FALSE	DBT	DBT	9606	Homo sapiens	Human	E2B	RP11-305E17.3
				1			protein		PABPC1	FALSE	PABPC1	PABPC1	9606	Homo sapiens	Human	PABPL1
				1			protein		PFKL	FALSE	PFKL	PFKL	9606	Homo sapiens	Human	PFK-L
				1			protein		PSMD10	FALSE	PSMD10	PSMD10	9606	Homo sapiens	Human	p28(GANK)	RP5-889N15.3
				1			protein		PSMG1	FALSE	PSMG1	PSMG1	9606	Homo sapiens	Human	PAC1
				1			protein		PAICS	FALSE	PAICS	PAICS	9606	Homo sapiens	Human	PAIS
				1			protein		ADSL	FALSE	ADSL	ADSL	9606	Homo sapiens	Human	ASL	RP5-1042K10.8
				1			protein		RAB21	FALSE	RAB21	RAB21	9606	Homo sapiens	Human
				1			protein		RBM39	FALSE	RBM39	RBM39	9606	Homo sapiens	Human	RNPC2	RP11-353C18.2
				1			protein		RPL35	FALSE	RPL35	RPL35	9606	Homo sapiens	Human	L35	RP11-175D17.6
				1			protein		RPL35A	FALSE	RPL35A	RPL35A	9606	Homo sapiens	Human	L35A	GIG33
				1			protein		TRIM21	FALSE	TRIM21	TRIM21	9606	Homo sapiens	Human	SSA1
				1			protein		RRAGA	FALSE	RRAGA	RRAGA	9606	Homo sapiens	Human	RAGA
				1			protein		RPS12	FALSE	RPS12	RPS12	9606	Homo sapiens	Human	S12
				1			protein		RPS19	FALSE	RPS19	RPS19	9606	Homo sapiens	Human	S19
				1			protein		RPS3	FALSE	RPS3	RPS3	9606	Homo sapiens	Human	S3	OK/SW-cl.26
				1			protein		RPS5	FALSE	RPS5	RPS5	9606	Homo sapiens	Human	S5
				1			protein		SNRPE	FALSE	SNRPE	SNRPE	9606	Homo sapiens	Human	Sm-E
				1			protein		SDHB	FALSE	SDHB	SDHB	9606	Homo sapiens	Human	SDHIP
				1			protein		SIPA1	FALSE	SIPA1	SIPA1	9606	Homo sapiens	Human	SPA1
				1			protein		SKIV2L2	FALSE	SKIV2L2	SKIV2L2	9606	Homo sapiens	Human	fSAP118
				1			protein		SMC4	FALSE	SMC4	SMC4	9606	Homo sapiens	Human	hCAP-C
				1			protein		SMCHD1	FALSE	SMCHD1	SMCHD1	9606	Homo sapiens	Human
				1			protein		SRP14	FALSE	SRP14	SRP14	9606	Homo sapiens	Human	ALURBP
				1			protein		SRP68	FALSE	SRP68	SRP68	9606	Homo sapiens	Human
				1			protein		GARS	FALSE	GARS	GARS	9606	Homo sapiens	Human	SMAD1
				1			protein		NARS	FALSE	NARS	NARS	9606	Homo sapiens	Human	NARS1
				1			protein		CCT6B	FALSE	CCT6B	CCT6B	9606	Homo sapiens	Human	TSA303
				1			protein		TRAP1	FALSE	TRAP1	TRAP1	9606	Homo sapiens	Human	TRAP-1
				1			protein		TXNDC17	FALSE	TXNDC17	TXNDC17	9606	Homo sapiens	Human	TXNL5
				1			protein		EFTUD2	FALSE	EFTUD2	EFTUD2	9606	Homo sapiens	Human	U5-116KD
				1			protein		UQCRFS1P1	FALSE	UQCRFS1P1	UQCRFS1P1	9606	Homo sapiens	Human	UQCRFSL1
				1			protein		C1QBP	FALSE	C1QBP	C1QBP	9606	Homo sapiens	Human	p32
				1			protein		PI4KB	FALSE	PI4KB	PI4KB	9606	Homo sapiens	Human	PIK4CB	RP11-126K1.4
				1		ENSG00000171403	protein		KRT9	FALSE	KRT9	KRT9	9606	Homo sapiens	Human	K9
				1		ENSG00000198755	protein		RPL10A	FALSE	RPL10A	RPL10A	9606	Homo sapiens	Human	NEDD6
				1			protein		RRP12	FALSE	RRP12	RRP12	9606	Homo sapiens	Human	KIAA0690	RP11-452K12.13-007
				1			protein		RPL27	FALSE	RPL27	RPL27	9606	Homo sapiens	Human	L27
				1			protein		PDCD6IP	FALSE	PDCD6IP	PDCD6IP	9606	Homo sapiens	Human	HP95
				1			protein		SRRT	FALSE	SRRT	SRRT	9606	Homo sapiens	Human	serrate
				1			protein		RPS26	FALSE	RPS26	RPS26	9606	Homo sapiens	Human	S26	RP11-151A6.3
				1			protein		ABCD3	FALSE	ABCD3	ABCD3	9606	Homo sapiens	Human	ZWS2
				1			protein		NUP85	FALSE	NUP85	NUP85	9606	Homo sapiens	Human	Nup75
				1			protein		RPL28	FALSE	RPL28	RPL28	9606	Homo sapiens	Human	L28
				1			protein		ALYREF	FALSE	ALYREF	ALYREF	9606	Homo sapiens	Human	THOC4
				1		ENSG00000142541	protein		RPL13A	FALSE	RPL13A	RPL13A	9606	Homo sapiens	Human	TSTA1
				1			protein		FBL	FALSE	FBL	FBL	9606	Homo sapiens	Human	RNU3IP1
				1			protein		GSTM3	FALSE	GSTM3	GSTM3	9606	Homo sapiens	Human	GTM3	RP4-735C1.2
				1			protein		RAB35	FALSE	RAB35	RAB35	9606	Homo sapiens	Human	RAY
				1			protein		SLC25A1	FALSE	SLC25A1	SLC25A1	9606	Homo sapiens	Human	SLC20A3
				1			protein		ACTR1B	FALSE	ACTR1B	ACTR1B	9606	Homo sapiens	Human	PC3
				1			protein		PRIM2	FALSE	PRIM2	PRIM2	9606	Homo sapiens	Human	p58	RP3-401D24.1
				1			protein		PSMD1	FALSE	PSMD1	PSMD1	9606	Homo sapiens	Human	S1
				1		ENSG00000096433	protein		ITPR3	FALSE	ITPR3	ITPR3	9606	Homo sapiens	Human	IP3R3
				1			protein		DCD	FALSE	DCD	DCD	9606	Homo sapiens	Human	PIF
				1			protein		CHCHD2	FALSE	CHCHD2	CHCHD2	9606	Homo sapiens	Human	C7orf17	AAG10
				1			protein		RAB13	FALSE	RAB13	RAB13	9606	Homo sapiens	Human		GIG4
				1			protein		RAB1A	FALSE	RAB1A	RAB1A	9606	Homo sapiens	Human	YPT1
				1			protein		RAB15	FALSE	RAB15	RAB15	9606	Homo sapiens	Human
				1			protein		EIF2S3	FALSE	EIF2S3	EIF2S3	9606	Homo sapiens	Human	eIF-2gA
				1			protein		TOMM20	FALSE	TOMM20	TOMM20	9606	Homo sapiens	Human	TOM20	RP4-597N16.2
				1			protein		HSP90AA5P	FALSE	HSP90AA5P	HSP90AA5P	9606	Homo sapiens	Human	HSP90Ae
				1			protein		GNAT3	FALSE	GNAT3	GNAT3	9606	Homo sapiens	Human	GDCA	tcag7.1053
				1			protein		NAA50	FALSE	NAA50	NAA50	9606	Homo sapiens	Human	hSAN
				1			protein		CBX3	FALSE	CBX3	CBX3	9606	Homo sapiens	Human	HP1Hs-gamma
				1			protein		PDHA1	FALSE	PDHA1	PDHA1	9606	Homo sapiens	Human	PHE1A	RP11-723P2.1
				1			protein		PGRMC1	FALSE	PGRMC1	PGRMC1	9606	Homo sapiens	Human	MPR
				1			protein		PRDX1	FALSE	PRDX1	PRDX1	9606	Homo sapiens	Human	TDPX2	RP11-291L19.4
				1			protein		TIMM23	FALSE	TIMM23	TIMM23	9606	Homo sapiens	Human	TIM23	RP11-481A12.7
				1			protein		RAB6A	FALSE	RAB6A	RAB6A	9606	Homo sapiens	Human	RAB6
				1			protein		RAB7A	FALSE	RAB7A	RAB7A	9606	Homo sapiens	Human	RAB7
				1			protein		RPL10L	FALSE	RPL10L	RPL10L	9606	Homo sapiens	Human	RPL10_5_1358
				1			protein		RARS	FALSE	RARS	RARS	9606	Homo sapiens	Human	DALRD1
				1			protein		CLNS1A	FALSE	CLNS1A	CLNS1A	9606	Homo sapiens	Human	ICln
				1			protein		PRDX6	FALSE	PRDX6	PRDX6	9606	Homo sapiens	Human	p29
				1			protein		RAB33B	FALSE	RAB33B	RAB33B	9606	Homo sapiens	Human	SMC2
				1			protein		XPNPEP1	FALSE	XPNPEP1	XPNPEP1	9606	Homo sapiens	Human	XPNPEPL1	RP11-451M19.1
				1			protein		LIN28B	FALSE	LIN28B	LIN28B	9606	Homo sapiens	Human	CSDD2	RP3-522O2.2
				1			protein		PNO1	FALSE	PNO1	PNO1	9606	Homo sapiens	Human	RRP20
				1			protein		PRDX3	FALSE	PRDX3	PRDX3	9606	Homo sapiens	Human	prx-III
				1			protein		SPR	FALSE	SPR	SPR	9606	Homo sapiens	Human	SDR38C1
				1			protein		PHB	FALSE	PHB	PHB	9606	Homo sapiens	Human	PHB1
				1			protein		VDAC2	FALSE	VDAC2	VDAC2	9606	Homo sapiens	Human	POR	RP11-375G3.1
				1			protein		AIMP1	FALSE	AIMP1	AIMP1	9606	Homo sapiens	Human	p43
				1			protein		CYB5R3	FALSE	CYB5R3	CYB5R3	9606	Homo sapiens	Human	DIA1
				1			protein		SYK	FALSE	SYK	SYK	9606	Homo sapiens	Human	p72-Syk
				1			protein		TACO1	FALSE	TACO1	TACO1	9606	Homo sapiens	Human	CCDC44	PRO0477
				1			protein		GNB1	FALSE	GNB1	GNB1	9606	Homo sapiens	Human		RP1-283E3.7
				1			protein		GRHPR	FALSE	GRHPR	GRHPR	9606	Homo sapiens	Human	PH2	RP11-397D12.2
				1			protein		NUP37	FALSE	NUP37	NUP37	9606	Homo sapiens	Human	p37
				1			protein		PRKDC	FALSE	PRKDC	PRKDC	9606	Homo sapiens	Human	p350
				1			protein		STRAP	FALSE	STRAP	STRAP	9606	Homo sapiens	Human	UNRIP
				1			protein		ADH5	FALSE	ADH5	ADH5	9606	Homo sapiens	Human	GSNOR
				1		ENSG00000070770	protein		CSNK2A2	FALSE	CSNK2A2	CSNK2A2	9606	Homo sapiens	Human	CSNK2A1
				1			protein		UROD	FALSE	UROD	UROD	9606	Homo sapiens	Human	UPD	RP11-69J16.2
				1			protein		DDX50	FALSE	DDX50	DDX50	9606	Homo sapiens	Human	mcdrh
				1			protein		ESRRA	FALSE	ESRRA	ESRRA	9606	Homo sapiens	Human	NR3B1
				1			protein		HAT1	FALSE	HAT1	HAT1	9606	Homo sapiens	Human	KAT1
				1			protein		HP	FALSE	HP	HP	9606	Homo sapiens	Human	HPA1S
				1			protein		SND1	FALSE	SND1	SND1	9606	Homo sapiens	Human	p100
				1			protein		WDR18	FALSE	WDR18	WDR18	9606	Homo sapiens	Human	R32184_1
				1			protein		AAAS	FALSE	AAAS	AAAS	9606	Homo sapiens	Human	ALADIN	GL003
				1			protein		DNAJA3	FALSE	DNAJA3	DNAJA3	9606	Homo sapiens	Human	hTID-1
				1		ENSG00000075618	protein		FSCN1	FALSE	FSCN1	FSCN1	9606	Homo sapiens	Human	p55
				1			protein		KPNA3	FALSE	KPNA3	KPNA3	9606	Homo sapiens	Human	hSRP1	RP11-432M24.3
				1		ENSG00000106348	protein		IMPDH1	FALSE	IMPDH1	IMPDH1	9606	Homo sapiens	Human	sWSS2608
				1			protein		BTAF1	FALSE	BTAF1	BTAF1	9606	Homo sapiens	Human	TAFII170
				1			protein		TBCE	FALSE	TBCE	TBCE	9606	Homo sapiens	Human	pac2
				1			protein		ALB	FALSE	ALB	ALB	9606	Homo sapiens	Human	PRO1341	GIG20
				1			protein		PRMT5	FALSE	PRMT5	PRMT5	9606	Homo sapiens	Human	SKB1Hs
				1			protein		CPNE2	FALSE	CPNE2	CPNE2	9606	Homo sapiens	Human	CPN2
				1			protein		PGBD4	FALSE	PGBD4	PGBD4	9606	Homo sapiens	Human
				1			protein		STXBP3	FALSE	STXBP3	STXBP3	9606	Homo sapiens	Human	UNC-18C
				1			protein		ACSL3	FALSE	ACSL3	ACSL3	9606	Homo sapiens	Human	PRO2194
				1			protein		GLS	FALSE	GLS	GLS	9606	Homo sapiens	Human	KGA
				1			protein		RECQL	FALSE	RECQL	RECQL	9606	Homo sapiens	Human	RecQ1
				1			protein		SRP72	FALSE	SRP72	SRP72	9606	Homo sapiens	Human	HEL103
				1			protein		ZNF81	FALSE	ZNF81	ZNF81	9606	Homo sapiens	Human	dJ54B20.6	RP1-54B20.8
				1			protein		EPB41	FALSE	EPB41	EPB41	9606	Homo sapiens	Human	HE	RP11-242O24.1
				1			protein		C4A	FALSE	C4A	C4A	9606	Homo sapiens	Human	RG	DAMC-258G8.6
				1			protein		GANAB	FALSE	GANAB	GANAB	9606	Homo sapiens	Human	GLUII
				1			protein		MAML2	FALSE	MAML2	MAML2	9606	Homo sapiens	Human	MLL-MAML2
				1			protein		ABCC9	FALSE	ABCC9	ABCC9	9606	Homo sapiens	Human	SUR2
				1			protein		MAP3K1	FALSE	MAP3K1	MAP3K1	9606	Homo sapiens	Human	SRXY6
				1			protein		MYO1B	FALSE	MYO1B	MYO1B	9606	Homo sapiens	Human	myr1
				1			protein		PALLD	FALSE	PALLD	PALLD	9606	Homo sapiens	Human	SIH002	CGI-151
				1			protein		SPTBN4	FALSE	SPTBN4	SPTBN4	9606	Homo sapiens	Human	SPTBN3
				6			protein		PAX5	FALSE	PAX5	PAX5	9606	Homo sapiens	Human	BSAP
				1			protein		BSLF1	FALSE	BSLF1	BSLF1	10376	Human Herpesvirus 4	Epstein-Barr Virus
				3			protein		BALF5	FALSE	BALF5	BALF5	10376	Human Herpesvirus 4	Epstein-Barr Virus
				1			protein		BMRF1	FALSE	BMRF1	BMRF1	10376	Human Herpesvirus 4	Epstein-Barr Virus
				1			protein		BBLF4	FALSE	BBLF4	BBLF4	10376	Human Herpesvirus 4	Epstein-Barr Virus		HHV4_BBLF4
				1			protein		HSPA9	FALSE	HSPA9	HSPA9	9606	Homo sapiens	Human	PBP74
				1			protein		ALDH18A1	FALSE	ALDH18A1	ALDH18A1	9606	Homo sapiens	Human	PYCS
				1			protein		PABPC4	FALSE	PABPC4	PABPC4	9606	Homo sapiens	Human	iPABP
				1			protein		LMNB1	FALSE	LMNB1	LMNB1	9606	Homo sapiens	Human	LMNB
				1			protein		HNRNPC	FALSE	HNRNPC	HNRNPC	9606	Homo sapiens	Human	SNRPC
				1			protein		RPA3	FALSE	RPA3	RPA3	9606	Homo sapiens	Human	REPA3
				1			protein		H2AFB1	FALSE	H2AFB1	H2AFB1	9606	Homo sapiens	Human	H2A.Bbd
				1			protein		RPA2	FALSE	RPA2	RPA2	9606	Homo sapiens	Human	RPA32	RP4-547C9.3
				2			protein		TTK	FALSE	TTK	TTK	9606	Homo sapiens	Human	PYT	RP3-357D13.2
				2			protein		CDC20	FALSE	CDC20	CDC20	9606	Homo sapiens	Human	p55CDC
				1			protein		MAD2L1BP	FALSE	MAD2L1BP	MAD2L1BP	9606	Homo sapiens	Human	CMT2	RP1-261G23.6
				1			protein		RBPJ	FALSE	RBPJ	RBPJ	9606	Homo sapiens	Human	csl
				3			protein		STMN1	FALSE	STMN1	STMN1	9606	Homo sapiens	Human	SMN	RP1-125I3.5
				1			protein		HIST1H1A	FALSE	HIST1H1A	HIST1H1A	9606	Homo sapiens	Human	HIST1
